# Bovine blastocyst like structures derived from stem cell cultures

**DOI:** 10.1101/2022.12.20.521301

**Authors:** Carlos A. Pinzón-Arteaga, Yinjuan Wang, Yulei Wei, Leijie Li, Ana Elisa Ribeiro Orsi, Giovanna Scatolin, Lizhong Liu, Masahiro Sakurai, Jianfeng Ye, Leqian Yu, Bo Li, Zongliang Jiang, Jun Wu

**Affiliations:** Department of Molecular Biology, University of Texas Southwestern Medical Center, Dallas, TX, USA; School of Animal Sciences, AgCenter, Louisiana State University, Baton Rouge, LA, 70810, USA; State key laboratory of Agrobiotechnology, College of Biological Sciences, China, Agricultural University, Beijing, 100193, China; SJTU-Yale Joint Center for Biostatistics and Data Science, School of Life Sciences and Biotechnology, Shanghai Jiao Tong University, Shanghai, China; Department of Genetics and Evolutionary Biology, Institute of Biosciences, University of São Paulo, São Paulo, Brazil; Lyda Hill Department of Bioinformatics, University of Texas Southwestern Medical Center, Dallas, TX, USA; The State Key Laboratory of Stem Cell and Reproductive Biology, Institute of Zoology, Chinese Academy of Sciences, Beijing 100101, P. R. China; Institute for Stem Cell and Regeneration, Chinese Academy of Sciences, Beijing 100101, P. R. China; Department of Animal Sciences, Genetics Institute, University of Florida, Gainesville, Florida, 32610, USA; Hamon Center for Regenerative Science and Medicine, University of Texas Southwestern Medical Center, Dallas, TX 75390, USA; Cecil H. and Ida Green Center for Reproductive Biology Sciences, University of Texas Southwestern Medical Center, Dallas, TX, USA

**Author notes:** To whom correspondence will be addressed. These authors contribute equally (Carlos A. Pinzón-Arteaga, Yinjuan Wang, Yulei Wei).

## Abstract

Understanding blastocyst formation and implantation is critical for improving farm animal reproduction but is hampered by a limited supply of embryos. We developed an efficient method to generate bovine blastocyst-like structures (termed blastoids) via the assembly of trophoblast stem cells and expanded potential stem cells. Bovine blastoids resemble blastocysts in morphology, cell composition, single-cell transcriptomes, and represent an accessible in vitro model for studying bovine embryogenesis.
