## Supplementary Table 1 for "Bovine blastocyst like structures derived from stem cell cultures"

### Sheet: Table 1.  Media
			Blastoid	Stem cell cultures
Pathways	Components	Stock	tFACl + PD (This Study)	FACl (Yu, et al. Nature 2021)	bEPSCs IWXCL ( Zhao, l, PNAS, 2021)	bEPSCs N2B7 Base	LCDM (Y, Yang; WU, J; J, Belmonte 2017)	NBFR Boglioti, Y; et al, PNAS (2018)
			Basal Media	Basal Media	Basal Media	Basal Media	Basal Media	Basal Media
	Basal Media		N2B27	N2B27	mTeSR Plus	N2B27	N2B27	N2B27
	BSA (100mg/ml)		0.01	0.01	0.01	0.01	0.01	0.01
Stimuates RAS-RAF-MEK-ERK / Unkown mechanisms	Fetal bovine serum FBS						0.002
	Knockout Serum Replacement (KSR)					0.005
	ITS-X	100x	0.5x
p-STAT3	r Human LIF (Stock: 1000ug/ml, 100,000x)	1000ug/m	20ng/ml	10ng/ml	10ng/ml	10ng/ml	10ng/ml
ALK smad 2/3 signalling	Activin A TGF-b cytokine (Stock: 1mg/ml)	1mg/ml	10ng/ml	20ng/ml	20ng/ml	20ng/ml
Stimuates RAS-RAF-MEK-ERK	βFGF/FGF2 (Stock: 1mg/ml)	1mg/ml	10ng/ml	20ng/ml		100ng/ml		20ng/ml
dual Lck/Src inhibitor with	WH-4-023	10mM			0.3µM	0.3µM
Mek inhibitor	PD032590	50mM	0.3µM-0.125µM
GSK-3α/β inhibito, WNT ON	Chir99021	10mM	1µM	3µM	1µM	1µM	3µM
WNT Off	IWR1	25mM			5µM	5µM		2.5µM
Non-specific Tankyrase inhibitor, WNT OFF/ YAP OFF	XAV-939	20mM			5µM	5µM
PARP-1 / (HIF)-1α inhibition	Minocycline hydrochloride (M)	20mM					2µM
? Unknown mechanism	S)-(+)-Dimethindene maleate (DiM / D)	20mM					2µM
TET Enzyme Co-factors	Ascorbic acid (Vitamic C)	100mg/ml				50µg/ml
Rock inhibitor	Chroman 1 (C)	5mM	50µM	50µM	50µM	50µM	50µM	50µM	Only when passing
Pan-Caspase inhibitor	Emricasan	50mM	5mM	5mM	5mM	5mM	5mM	5mM	Only when passing
Intrinsic Stress reponse inhibitor	Trans-ISRIB	7mM	0.7mM	0.7mM	0.7mM	0.7mM	0.7mM	0.7mM	Only when passing
? Unknown mechanism	Polyamine supplement	100X	1X	1X	1X	1X	1X	1X	Only when passing

### Sheet: Table 2. Reagents
Reagent	Source	Identifier
N2 supplement	Fisher	17502-048
B27 supplement	Fisher	17504-044
ITSX	Fisher	51500056
Recombinant Human LIF	Peprotech	Cat# 300-05
CHIR-99021 (CT99021)	Selleckchem	Cat# S1263
PD0325901	Selleckchem	Cat# S1036
Recombinant Human FGF-basic	Peprotech	Cat# 100-18B
Recombinant Human/Murine/Rat Activin A	Peprotech	Cat# 120-14E
Emricasan (selleckchem)	Selleckchem	50-136-5234
Polyamine supplement 5ml	Sigma-Aldrich	P8483
Antioxidant supplement, 5ml	Sigma-Aldrich	A1345
trans-ISRIB,10mg	Torchis	5284
Chroman 1 (HY15392), 5mg	Medchemexpress	502029121

### Sheet: Table 3. Antibodies
No.	Antibody	Species	Vendor	Catlog no.	RRID	Dilution	Lineage
1	Anti-CDX-2, Clone CDX2-88 antibody	Mouse	BioGenex	AM392-5M	AB_2650531	1 / 50	TS
2	Human SOX17 Affinity Purified Polyclonal Ab antibody	Goat	R&D Systems	AF1924	AB_355060	1 / 500	HYPO
3	Sox-2 (E-4) antibody	Rabbit	Santa Cruz Biotechnology	sc-365823	AB_10842165	1 / 100	EPI
4	Anti-Human SOX2	Rabbit	BioGenex	AN833-5M	N/A	1 / 100	EPI
5	GATA3-human antibody	Mouse	Santa Cruz Biotechnology	sc-268	AB_2108591	1 / 100	TS
6	Kerarin 18	Rabbit	Sigma	SAB4501665	RRID:AB_10746153	1 / 100	TS
7	Anti-ZO-1 Monoclonal Antibody	Mouse	Innovate Research	33-9100	AB_87181	1 / 1000	TS
8	Alexa Fluor® 594 Phalloidin antibody	NA	Invitrogen	A12381	AB_2315633	1 / 500	TS
10	Phospho-Stat3 (Tyr705) (D3A7)	Rabbit	Cell Signaling Technology	9145T	N/A	1 / 100
11	Donkey anti rabbit IgG (H+L)Antibody, Alexa Fluor™ 647	Donkey	Invitrogen	A31573	AB_2536183	1/300
12	Donkey anti mouse IgG (H+L) Antibody, Alexa Fluor™488	Donkey	Invitrogen	A21202	AB_141607	1/300
13	Donkey anti-Goat IgG (H+L) Antibody, Alexa Fluor™ 555	Donkey	Invitrogen	A-21432	AB_2535853	1/300
